# Coupling cellular drug-target engagement to downstream pharmacology with CeTEAM

**DOI:** 10.1101/2022.09.19.505646

**Authors:** Nicholas C.K. Valerie, Kumar Sanjiv, Oliver Mortusewicz, Si Min Zhang, Seher Alam, Maria J. Pires, Hannah Stigsdotter, Azita Rasti, Marie-France Langelier, Daniel Rehling, Adam Throup, Matthieu Desroses, Jacob Onireti, Prasad Wakchaure, Ingrid Almlöf, Johan Boström, Luka Bevc, Giorgia Benzi, Pål Stenmark, John M. Pascal, Thomas Helleday, Brent D.G. Page, Mikael Altun

**Author notes:** These authors contributed equally (Brent D.G. Page, Mikael Altun). These authors contributed equally (Kumar Sanjiv, Oliver Mortusewicz, Si Min Zhang).

## Abstract

Cellular target engagement technologies are reforming drug discovery by enabling quantification of intracellular drug binding; however, simultaneous assessment of drug-associated phenotypes has proven challenging. CeTEAM (<u>ce</u>llular target <u>e</u>ngagement by <u>a</u>ccumulation of <u>m</u>utant) is a platform that can concomitantly evaluate drug-target interactions and phenotypic responses for holistic assessment of drug pharmacology using conditionally-stabilized drug biosensors. We observe that drug-responsive proteotypes are prevalent among reported mutants of known drug targets. CeTEAM-compatible mutants follow structural and biophysical logic that permits intra-protein and paralogous expansion of the biosensor pool, as exemplified by alanine scanning of leucines within the PARP1 helical domain and transfer of PARP1 destabilization to the analogous PARP2 residue. We then apply CeTEAM to uncouple target engagement from divergent cellular activities of MTH1 inhibitors, dissect NUDT15-associated thiopurine metabolism with the R139C pharmacogenetic variant, and profile the live-cell dynamics of PARP1/2 binding and DNA trapping by PARP inhibitors. Further, PARP1-derived biosensors facilitated high-throughput screening of drug-like libraries for PARP1 binders, as well as multimodal *ex vivo* analysis and non-invasive tracking of PARPi binding in live animals. Our data suggests that CeTEAM can facilitate real-time, comprehensive characterization of target engagement by bridging drug binding events and their biological consequences.
