## Supplementary Data 2 - Cloning oligos and nucleic acids for "Coupling cellular drug-target engagement to downstream pharmacology with CeTEAM"

### Sheet: Supplementary Table 4
Supplementary Data 2. Plasmids and nucleic acids used in this study. Oligos were all purified by standard desalting.
Plasmids	Source
pENTR4_3xHA-NUDT15	Valerie et al.
pENTR4_3xHA-NUDT15-R139C	Valerie et al.
pENTR4_V5-MTH1	Mur et al.
pENTR4_V5-MTH1 G48E	Mur et al.
pENTR4_GFP-PARP1	Meada et al.
pENTR4_GFP-PARP1	This work
pET28_PARP1 L713F	Langelier et al.
pENTR1a_PARP1 L713F-GFP	This work
pENTR1a_PARP1 L713F-nLuc	This work
H2B-mCherry	Addgene # 20972
pENTR1a_mCherry	This work
pENTR4_akaLuc (stop)	This work
pINDUCER20	Addgene # 44012
pCW57.1	Addgene # 41393
pLenti CMV Blast	Addgene # 17451
pINDUCER20_3xHA-NUDT15	Valerie et al.
pINDUCER20_3xHA-NUDT15 R139C	Valerie et al.
pINDUCER20_V5-MTH1	Mur et al.
pINDUCER20_V5-MTH1 G48E	Mur et al.
pINDUCER20_GFP PARP1	This work
pINDUCER20_PARP1 L713F-GFP	This work
pINDUCER20_PARP1 L713F-nLuc	This work
pLenti CMV Blast_PARP1 L713F-GFP	This work
pLenti CMV Blast_PARP1 L713F-nLuc	This work
pLenti CMV Blast_mCherry	This work
pLenti CMV Blast_akaLuc (stop)	This work
pENTR1a_DHFRwt_opt-V5	This work
pENTR1a_DHFR_P67L_opt-V5	This work
pINDUCER20_DHFRwt_opt-V5	This work
pINDUCER20_DHFR_P67L_opt-V5	This work
pENTR1a_OGG1 WT-eGFP	Visnes et al.
pENTR1a_OGG1 R229Q-eGFP	This work
pLenti PGK Puro_OGG1 WT-eGFP	Visnes et al.
pLenti PGK Puro_OGG1 R229Q-eGFP	This work
pENTR1a-PARP1-GFP	This work
pENTR1a_PARP1-L698A-GFP	This work
pENTR1a_PARP1-L701A-GFP	This work
pENTR1a_PARP1-L765A-GFP	This work
pENTR1a_PARP1-L768A-GFP	This work
pENTR1a_PARP1-L698A-L701A-GFP	This work
pINDUCER20_PARP1-GFP	This work
pINDUCER20_PARP1-L698A-GFP	This work
pINDUCER20_PARP1-L701A-GFP	This work
pINDUCER20_PARP1-L765A-GFP	This work
pINDUCER20_PARP1-L768A-GFP	This work
pINDUCER20_PARP1-L698A-L701A-GFP	This work
pET28-PARP2 WT	Langelier et al.
pET28-PARP2 L269A	Langelier et al.
pENTR1a_PARP2 WT-GFP	This work
pENTR1a_PARP2 L269A-GFP	This work
pLenti CMV blast_PARP2 WT-GFP	This work
pLenti CMV blast_PARP2 L269A-GFP	This work
Cloning primers	Sequence (5’→3’)
SalI-PARP1 F	TATAGTCGACATGGCGGAGTCTTCGGATAAGCTG
PARP1 stop NotI R	TATAGCGGCCGCTTACCACAGGGAGGTCTTAAAATTG
PARP1 NS NotI R	TATAGCGGCCGCCCACAGGGAGGTCTTAAAATTG
XhoI-nLuc F	TATACTCGAGATGGTCTTCACACTCGAAGATTTC
nLuc-XbaI R	TATATCTAGATTATGCCAGAATGCGTTCGC
XhoI-akaLuc F	TATACTCGAGATGGAAGATGCCAAGAATATCAAAAAAG
akaLuc-XbaI R	TATATCTAGATTACAATTTGGATTTTCCGTCCTTCTTAGC
mCherry F	TATACTCGAGATGGTGAGCAAGGGCG
mCherry R	TATATCTAGACTACTTGTACAGCTCGTCC
SalI-PARP2_F	TATAGTCGACGCCACCATGATGGCGGCGCGGC
PARP2-NS-NotI_R	TATAGCGGCCGCCCACAGCTGAAGGAAATTAAACTGAAC
Colony PCR primers	Sequence (5’→3’)
PARP1 cPCR F	TATAATGGCGGAGTCTTCGGATAAG
PARP1 cPCR R	TATACCACAGGGAGGTCTTAAAATTGAATTTC
nLuc cPCR F	TATAATGGTCTTCACACTCGAAGATTTC
nLuc cPCR R	TATATGCCAGAATGCGTTCGC
akaLuc cPCR F	TATAATGGAAGATGCCAAGAATATCAAAAAAG
akaLuc cPCR R	TATACAATTTGGATTTTCCGTCCTTCTTAGC
Mutagenesis primers	Sequence (5’→3’)
OGG1 R229Q_F	GCCTGGCTGCAGCAGCTACAAGAGTCCTCATATGAGGAGGCC
OGG1 R229Q_R	GGCCTCCTCATATGAGGACTCTTGTAGCTGCTGCAGCCAGGC
PARP1 L698A_F	CCCGCGGGGAAGCTGAGCAAAAG
PARP1 L698A_R	CCCCGCGGGCATCTTCTGAAGG
PARP1 L701A_F	GAAGGCGAGCAAAAGGCAGATCCAGG
PARP1 L701A_R	GCTCGCCTTCCCCAAGGGCATC
PARP1 L765A_F	GAAATGGCTGACAACCTGCTGGAC
PARP1 L765A_R	GTCAGCCATTTCCACCTTGGCC
PARP1 L768A_F	CAACGCGCTGGACATCGAGGTG
PARP1 L768A_R	CCAGCGCGTTGTCAAGCATTTCC
PARP1 L698A+L701A_F	GAAGGCGAGCAAAAGGCAGATCCAGGC
PARP1 L698A+L701A_R	GCTCGCCTTCCCCGCGGGC
qPCR primers	Sequence (5’→3’)
NUDT15 #1 F	TGTTCACTTTGCCTCAGTTGTG
NUDT15 #1 R	AGGAACCCACTCCCAACTTTC
NUDT15 #2 F	GGAAGAGGAAAGGCTCGGTT
NUDT15 #2 R	CCCAGGTTTCACCGAACTCC
MTH1 F	GTGCAGAACCCAGGGACCAT
MTH1 R	GCCCACGAACTCAAACACGA
PARP1 F	TGGAAAAGTCCCACACTGGTA
PARP1 R	AAGCTCAGAGAACCCATCCAC
GFP F	AGCAGAAGAACGGCATCAA
GFP R	GTGCTCAGGTAGTGGTTGTC
akaLuc1 F	GAATCCTGCTTCAACACCC
akaLuc1 R	CAACAAACACCACACCTCC
akaLuc2 F	CAAGTCAATGTAACATACGCAG
akaLuc2 R	AGCAACGCCGATGAAAAG
nLuc1 F	CATGTCATCATCCCGTATGAAG
nLuc1 R	TAACCCCGTCGATTACCAG
nLuc2 F	CGACATCCATGTCATCATCC
nLuc2 R	CTGTTACAGTGATCTTTTTGCC
GAPDH F	AAGGTCGGAGTCAACGGATT
GAPDH R	CTCCTGGAAGATGGTGATGG
β-actin F	CCTGGCACCCAGCACAAT
β-actin R	GGGCCGGACTCGTCATACT
18s F	AGTCCCTGCCCTTTGTACACA
18s R	GATCCGAGGGCCTCACTAAAC
Synthetic gene fragments	Sequence (5’→3’)
NcoI_nanoLuc_SalI	TATACCATGGTCTTCACACTCGAAGATTTCGTTGGGGACTGGCGACAGACAGCCGGCTACAACCTGGACCAAGTCCTTGAACAGGGAGGTGTGTCCAGTTTGTTTCAGAATCTCGGGGTGTCCGTAACTCCGATCCAAAGGATTGTCCTGAGCGGTGAAAATGGGCTGAAGATCGACATCCATGTCATCATCCCGTATGAAGGTCTGAGCGGCGACCAAATGGGCCAGATCGAAAAAATTTTTAAGGTGGTGTACCCTGTGGATGATCATCACTTTAAGGTGATCCTGCACTATGGCACACTGGTAATCGACGGGGTTACGCCGAACATGATCGACTATTTCGGACGGCCGTATGAAGGCATCGCCGTGTTCGACGGCAAAAAGATCACTGTAACAGGG…
DHFR WT (no stop, codon-optimized)	TATAGTCGACGCCGCCATGATGGTAGGCAGCCTTAACTGCATCGTAGCAGTATCCCAGAACATGGGTATAGGAAAGAATGGTGATCTTCCGTGGCCGCCACTCCGCAACGAGTTTAGATATTTCCAGCGAATGACGACTACATCAAGCGTAGAAGGCAAGCAGAACCTTGTCATTATGGGGAAAAAGACGTGGTTTAGCATTCCCGAGAAAAACAGACCCCTTAAGGGGCGAATTAATCTCGTGCTGTCAAGAGAGCTGAAAGAACCCCCGCAAGGGGCCCACTTTCTTTCTCGCTCCCTTGACGACGCTCTCAAGTTGACGGAGCAACCTGAACTTGCCAACAAGGTTGACATGGTATGGATCGTAGGTGGAAGTTCAGTATATAAAGAGGCCATGAA…
DHFR P67L (no stop, codon-optimized)	TATAGTCGACGCCGCCATGATGGTAGGCAGCCTTAACTGCATCGTAGCAGTATCCCAGAACATGGGTATAGGAAAGAATGGTGATCTTCCGTGGCCGCCACTCCGCAACGAGTTTAGATATTTCCAGCGAATGACGACTACATCAAGCGTAGAAGGCAAGCAGAACCTTGTCATTATGGGGAAAAAGACGTGGTTTAGCATTCCCGAGAAAAACAGACTCCTTAAGGGGCGAATTAATCTCGTGCTGTCAAGAGAGCTGAAAGAACCCCCGCAAGGGGCCCACTTTCTTTCTCGCTCCCTTGACGACGCTCTCAAGTTGACGGAGCAACCTGAACTTGCCAACAAGGTTGACATGGTATGGATCGTAGGTGGAAGTTCAGTATATAAAGAGGCCATGAA…
Synthetic plasmids	Sequence (5’→3’)
pEX-A258-akaLuc (akaLuc sequence shown)	CCATGGAAGATGCCAAGAATATCAAAAAAGGACCCGCACCCTTTTATCCTTTGGAGGACGGGACTGCTGGGGAGCAACTCCACAAAGCCATGAAACGCTATGCGCTGGTGCCTGGTGCTATTGCCTTCACCGATGCGCACATCCAAGTCAATGTAACATACGCAGAATATTTTGAAATGAGTGTCAGATTGGCGGAAGCTATGAGGCGGTATGGTCTTAATACGAATCACAGGATAGTGGTTTGTTCAGAAAACAGCAGCCAGTTCTTTATGCCCGTTTTGGGAGCCCTTTTCATCGGCGTTGCTGTAGCTCCAGCAAACGATATTTACAATGAGAGAGAGTTGCTTAATTCTATGAATATTTCCCAGCCTACCGTTGTGTTCGTCAGTAAAAAAGGCC…
